# Redefining the spliceosomal introns of the sexually transmitted parasite *Trichomonas vaginalis* and its close relatives in columbid birds

**DOI:** 10.1101/2024.11.13.623467

**Authors:** Francisco Callejas-Hernández, Mari Shiratori, Steven A. Sullivan, Frances Blow, Jane M. Carlton

## Abstract

*Trichomonas vaginalis* infects the urogenital tract of men and women and causes the sexually transmitted infection trichomoniasis. Since the publication of its draft genome in 2007, the genome has drawn attention for several reasons, including its unusually large size, massive expansion of gene families, and high repeat content. The fragmented nature of the draft assembly made it challenging to obtain accurate metrics of features, such as spliceosomal introns. The number of introns identified varied over the years, ranging from 41 when first characterized in 2005, to 32 in 2018 when the repertoire was revised. In both cases, the results suggested that more introns could be present in the genome. In this study, we exploited our new *T. vaginalis* G3 chromosome-scale assembly and annotation and high-coverage transcriptome datasets to provide a definitive analysis of the complete repertoire of spliceosomal introns in the species. We developed a custom pipeline that distinguishes true splicing events from chimeric alignments by utilizing the extended motifs required by the splicing machinery and experimentally verified the results using transcript evidence. We identified a total of 63 active introns and 34 putative “inactive” intron sequences in *T. vaginalis*, enabling an analysis of their length distribution, extended consensus motifs, intron phase distribution (including an unexpected expansion of UTR introns), and functional annotation. Notably, we found that the shortest intron in *T. vaginalis*, at only 23 nucleotides in size, is one of the shortest introns known to date. We tested our pipeline on a chromosome-scale assembly of the bird parasite *Trichomonas stableri*, the closest known relative to *T. vaginalis*. Our results revealed some conservation of the main features (total intron count, sequence, length distribution, and motifs) of these two closely related species, although differences in their functional annotation and duplication suggest more specialized splicing machinery in *T. vaginalis*.
