## Supplementary_Tables for "Redefining the spliceosomal introns of the sexually transmitted parasite *Trichomonas vaginalis* and its close relatives in columbid birds"

### Sheet: S1 Table
	T. vaginalis G3
	GeneID	Sequence	Length:	Tm:	GC:	Product gDNA:	Product cDNA:	IntronLength
	TVAGG3_0392230	GAAGACAACTCCGGGAATCA	20	60	50	274	202	72
		CCAAGGAGATCCATGCAAAT	20	59.9	45
	TVAGG3_0662830	GCCAAAGTTCCTCAAACCAA	20	60.1	45	320	256	64
		CAGCTCACACCAACAAATGG	20	60.2	50
	TVAGG3_0388310	AGACTGCAAAGTCAAAAGGAAT	22	57.2	36.4	363	338	25
		TCTGCATATTTGCATGATACTGG	23	60	39.1
	TVAGG3_0535830	AACCGAGGATCCTGTCCTTT	20	59.9	50	380	279	101
		TCATTCTTGGCGATGTTTTAGA	22	59.7	36.4
	TVAGG3_0420590	TGTCAATTGCAAGTTATGTTGG	22	58.6	36.4	192	166	26
		GTACTGCTCCTGTGGCGTTT	20	60.3	55
	TVAGG3_1032880	TCATAAGCTCTTCGCCGACT	20	60.1	50	386	311	75
		ATTTCCGTCTTGCATTGGAC	20	59.9	45
	TVAGG3_0031770	AATGAACGCGGACTTACACC	20	60	50	304	247	57
		AGCGGCATGTAATGGAGAAT	20	59.6	45
	TVAGG3_0315850	GGGACAACTTTTCGCGATATT	21	60.3	42.9	320	296	24
		TCATGGGAAGGAAAGTCCTG	20	60	50
	TVAGG3_0185960	TCCAGACATGTCAGTCGAAGA	21	59.4	47.6	400	374	26
		TGAGCGTAGTCAAGGAACGTAA	22	59.9	45.5
	TVAGG3_0684960	GCCGATGTAAATGTCGTTGA	20	59.5	45	350	259	91
		CACTTTGCAAATCCAGGTGT	20	58.6	45
	TVAGG3_0732885	GAAAAATCAGCGTCCCGACT	20	61.5	50	301	275	26
		AGTCAGTTCTTCTTTTGCAGAGC	23	59.4	43.5
	TVAGG3_1006950	ATACACGACCTGCCCAGAAC	20	60	55	399	315	84
		ATTGCGGCGAGTAAAGAAGA	20	60	45
	TVAGG3_0432630	AACGCATTAAAAGCTGAAGCA	21	60	38.1	390	267	123
		CAAGGCCTTTGATCGTTTGT	20	60.1	45
	TVAGG3_0757690	TGTTTCTTTGATGGCTGCTG	20	60	45	368	307	61
		CATTCATTTGGCTATTATAGGTGCT	25	59.8	36
	TVAGG3_0002250	CTTCATTTGGTCCGCAAAGT	20	60.1	45	387	361	26
		GGCAGATCCTGGATTGGTAG	20	59.5	55
	TVAGG3_0984150	AGGAGCTTGGCAAACACATT	20	59.7	45	397	294	103
		AGCCATTCCCAGAATCTCCT	20	60	50
	TVAGG3_0971890	ATGCTGGATCTTGGAATGGA	20	60.4	45	388	278	110
		TCGGCATCGATTTTCTTCAT	20	60.6	40
	TVAGG3_0948240	CCAAATCAGTGCTGACCAAA	20	59.7	45	385	359	26
		TCATTGCTTTTGCCATTTCA	20	60.2	35
	TVAGG3_1058190	TTCTCCATCGTTCGGAGTTC	20	60.2	50	338	311	27
		GGATCAGGAATTTGGGTTGA	20	59.7	45
	TVAGG3_0681590	TGGAGGTGGATCATGTGCTA	20	60.1	50	320	294	26
		TAATTCTCCACCACCGGTTT	20	59.3	45
	TVAGG3_0143860	GGAATCCCTTGAATCTGTGC	20	59.5	50	464	438	26
		AGGTTTTGCTTCGTCTTTGG	20	59.4	45
	TVAGG3_0773150	AAGATCCGCCTATGCTCTCA	20	59.9	50	389	365	24
		ACATTTCAGCACAACCACCA	20	60	45
	TVAGG3_0124245	CGCATCCATCAGTTCCTTTT	20	60.1	45	253	227	26
		GATGCATGAAGGGTCGTTCT	20	60.1	50
	TVAGG3_0930320	TGTTGTGTTTTCCCAACGAA	20	60	40	299	274	25
		TCGCTTTTGATAGCGAATATG	21	58.1	38.1
	TVAGG3_1017660	GCAAGAACTCAACGAAACAGAA	22	59.5	40.9	400	374	26
		GCACAATAATGAAGCGCTGA	20	60	45
	TVAGG3_0731840	TGAATGAAAAGGAAGCACAACA	22	60.6	36.4	315	289	26
		GCGATTGAAATTTGTTGTTTCG	22	61.7	36.4
	TVAGG3_0321945	GATTGGATCGTGTTGCAATTA	21	58.5	38.1	343	272	71
		TATGCGATTTCGGGTACACA	20	60	45
	TVAGG3_0986220	GAAGTTCGCCAAGTCAAAGC	20	60	50	316	232	84
		CATCAATGTTGCCATCTTCG	20	60.1	45
	TVAGG3_0914340	AGGTGGAAAATCTGGCATTC	20	59	45	391	201	190
		AACATCTTGCGGTTCTCCAC	20	60.1	50
	TVAGG3_0701590	CGAGATGCAGGATGGAAAGT	20	60.2	50	342	316	26
		GTGGAGACGTGACCTTTCGT	20	60.2	55
	TVAGG3_0889910	GGTCGTTTCCGTTTGTCTGT	20	60	50	320	203	117
		CAACGCGCCTTAGAAATTGT	20	60.3	45
	TVAGG3_0073825	GCCGTTTTCAAATCCTGCT	19	60.2	47.4	400	376	24
		AAGATGGGAGGTTTCCAGAG	20	58.2	50
	TVAGG3_0931505	GCTACAGAAGAACTCGCTTTTGA	23	60.2	43.5	312	287	25
		TGTTGTGTTTTCCCAACGAA	20	60	40
	TVAGG3_0034870	AGTTATTCGCGGTCAGCAGT	20	63	50	423	309	114
		CGGTGGATGAGGTAATGGAC	21	63	55
	TVAGG3_0764700	GTATCCTTGCCAAATCCTTCTG	22			510	417	93
		ACAGCTTCCGAAATCAACTAGC	22
	TVAGG3_0656270	GGTTGGCTCGAACGTAAGTT	20			124	99	25
		TGTGCATTCTTCATCTTTCC	20
	TVAGG3_0136820	CAGAAGGAGTTGAATGGAAATG	22			185	113	75
		GCGACATGCATCAAAGTTAATC	22
	TVAGG3_0032670	tcagaaatttagtgcgATGAGC	22			126	101	25
		AATCTTCATAGCACCGATGACC	22
	TVAGG3_0403570	GGCAGGAAAATACGATGAAAAC	22			256	188	68
		CGAAAGAAAGCATTGGAAGAGT	22
	TVAGG3_0283200	GGCGTGAGAACATTAAATGAAG	22			134	109	25
		AAGCGTGGGATCCTATAACAGA	22
	TVAGG3_0108840	AGCGTGGGGAGCTGAATTTGG	21			161	136	25
		CTGCTATTCAATAGAATGTCAATGAACTG	29
	TVAGG3_0105790	AACGGTTTGACAGAGCCATAA	21	59.6	42.9	222	120	102
		TTGAATTTCACTGGGTTACTAATGA	25	59	32
	T.stableri BTPI-3
	GeneID	Sequence	Length:	Tm:	GC:	Product gDNA:	Product cDNA:	IntronLength
	TsBTPI-3_4276	AGGACCAGGAGAATGCAGAA	20	59.8	50	224	171	28-25
		CATCAAGCCAATTCTCAGCA	20	59.9	45

### Sheet: S2 Table
	T. vaginalis G3
	2007_ID	New assembly ID	Coordinates	Strand	TranscriptLength	Exon1Length	intron_length	Exon2Length	intron phase	Type	Status	Remarks	Product
	NA	TVAGG3_0971890	chr_I:11976044 11976993	minus	888	184	109	594	0	A	Newly identified		Protein kinase domain
	TVAG_053820	TVAGG3_0972410	chr_I:12048662 12050328	plus	1597	608	110	878	0	A	Validated		Protein kinase domain
	TVAG_083210	TVAGG3_0984150	chr_I:14164138 14165033	minus	898	457	102	338	2	A	Newly identified		Initiator binding domain
	TVAG_014050	TVAGG3_0986220	chr_I:14498833 14499303	plus	4760	389	83	4287	2	A	Newly identified		Unknown
	TVAG_110580	TVAGG3_0997450	chr_I:16583275 16585705	minus	2382	1688	127	566	0	A	Validated		Pleckstrin homology domain
	NA	TVAGG3_0998030	chr_I:16706383-16707635	minus	1253	113	102	1038	5UTR	A	Newly identified	TVAGG3_0105790 paralog	Pre-mRNA-splicing factor 18
	TVAG_110020	TVAGG3_0998160	chr_I:16728049 16729444	minus	1395	870	91	433	2	A	Validated		Transcription initiation factor TFIID subunit 6
	TVAG_198230	TVAGG3_0998660	chr_I:16844159 16845058	plus	779	372	84	322	1	A	Validated		RNA-BINDING ASCH DOMAIN PROTEIN
	TVAG_256480	TVAGG3_1006950	chr_I:18361215 18362286	plus	1022	410	83	528	2	A	Newly identified		Initiator binding domain
	TVAG_085780	TVAGG3_1019300	chr_I:20398531 20399959	plus	1428	750	67	610	1	A	Validated		Unknown
	TVAG_065350	TVAGG3_1032880	chr_I:22729957 22731685	minus	1658	924	74	659	0	A	Newly identified		P-loop containing nucleoside triphosphate hydrolase
	TVAG_449120	TVAGG3_0914340	chr_I:2328095 2329830	minus	1718	909	189	619	0	A	Newly identified		Protein kinase domain
	TVAG_413420	TVAGG3_1043790	chr_I:24508440 24509653	plus	1180	302	68	809	0	A	Validated		Protein kinase domain
	TVAG_176980	TVAGG3_1058000	chr_I:27092654 27093834	plus	1180	293	59	827	0	A	Validated		Protein kinase domain
	TVAG_478980	TVAGG3_0535830	chr_II:12906988 12907548	minus	510	78	100	331	3UTR	A	Newly identified		U6 snRNA-associated Sm-like protein Lsm3
	TVAG_087980	TVAGG3_0511450	chr_II:9019613 9020722	plus	1109	663	78	367	1	A	Validated		Protein kinase domain
	TVAG_020880	TVAGG3_0677070	chr_III:10456005 10458436	minus	2385	1006	196	1182	1	A	Validated		Protein kinase domain
	TVAG_082240	TVAGG3_0684960	chr_III:11802228 11803422	minus	1122	474	90	557	2	A	Newly identified		Palmitoyltransferase, DHHC domain
	TVAG_102700	TVAGG3_0757690	chr_III:24637113 24639072	minus	1959	1542	60	356	0	A	Newly identified		Unknown
	TVAG_306990	TVAGG3_0764700	chr_III:25747705 25749157	plus	1229	305	93	830	0	A	Validated		Protein kinase domain
	TVAG_460790	TVAGG3_0644560	chr_III:5083152 5084085	minus	933	548	67	317	0	A	Validated		FCP1 homology domain
	TVAG_148640	TVAGG3_0661130	chr_III:7809680 7810704	minus	1016	358	93	564	1	A	Validated		Protein kinase domain
	NA	TVAGG3_0662830	chr_III:8102155 8102986	plus	781	277	63	440	2	A	Newly identified		Initiator binding domain
	TVAG_588540	TVAGG3_0105790	chr_IV:16411552 16412803	minus	1251	112	102	1036	5UTR	A	Newly identified	TVAGG3_0998030 paralog	Pre-mRNA-splicing factor 18
	TVAG_217460	TVAGG3_0136820	chr_IV:20645069 20646305	minus	1220	1029	72	118	2	A	Validated		Ankyrin repeat-containing domain
	TVAG_390460	TVAGG3_0182080	chr_IV:28039891 28041010	minus	1041	557	70	413	0	A	Validated		FCP1 homology domain
	TVAG_125100	TVAGG3_0199570	chr_IV:31015820 31017398	minus	1250	836	105	308	0	A	Validated		Protein kinase domain
	TVAG_360840	TVAGG3_0031770	chr_IV:4862201 4863939	plus	1741	383	56	1301	5UTR	A	Newly identified		Ankyrin repeat
	TVAG_350500	TVAGG3_0034870	chr_IV:5385101 5386726	minus	1565	855	114	595	0	A	Validated		Protein kinase domain
	TVAG_388620	TVAGG3_0321030	chr_V:11971340 11972918	minus	1606	1054	94	457	1	A	Validated		Polymerase, nucleotidyl transferase domain
	NA	TVAGG3_0321945	chr_V:12152869 12154195	minus	1270	510	70	689	0	A	Newly identified		Protein kinase domain
	TVAG_185940	TVAGG3_0392230	chr_V:23931554 23932821	plus	1311	270	71	969	0	A	Newly identified		Protein kinase domain
	TVAG_147850	TVAGG3_0403570	chr_V:25903290 25904479	minus	1189	589	68	531	1	A	Validated		Protein kinase domain
	TVAG_439740	TVAGG3_0432630	chr_V:30748181 30750043	plus	1966	532	122	1311	0	A	Newly identified		Arf GTPase activating protein
	TVAG_225200	TVAGG3_0288310	chr_V:6340897 6342344	minus	1044	557	76	410	0	A	Validated		FCP1 homology domain
	TVAG_065500	TVAGG3_0299880	chr_V:8362789 8364377	plus	1588	611	134	842	0	A	Validated		Protein kinase domain
	TVAG_014960	TVAGG3_0852200	chr_VI:12342519 12343950	plus	1262	346	81	834	2	A	Validated		TAF6, C-terminal HEAT repeat domain
	TVAG_126240	TVAGG3_0860620	chr_VI:13741660 13743089	plus	1388	540	99	748	1	A	Validated		Protein kinase domain
	TVAG_230890	TVAGG3_0889910	chr_VI:18798304 18799503	minus	1951	1312	116	522	0	A	Newly identified		Arf GTPase activating protein
	TVAG_430710	TVAGG3_1017660	chr_I:20152296 20153342	plus	1046	111	25	909	0	B	Newly identified		Ankyrin repeat-containing domain
	TVAG_177150	TVAGG3_1058190	chr_I:27131263 27132586	plus	1269	158	26	1084	2	B	Newly identified		Armadillo-type fold
	TVAG_499270	TVAGG3_0930320	chr_I:4791258 4791611	minus	335	254	24	56	5UTR	B	Newly identified	TVAGG3_0931505 paralog	Dynein light chain Tctex-1 like
	TVAG_499270	TVAGG3_0931505	chr_I:5007069 5007460	plus	333	56	24	252	5UTR	B	Newly identified	TVAGG3_0930320 paralog	Dynein light chain Tctex-1 like
	TVAG_364020	TVAGG3_0948240	chr_I:7780545 7781216	plus	586	103	25	457	0	B	Newly identified		CYCLIN-DEPENDENT KINASE INHIBITOR 2C-RELATED
	TVAG_196970	TVAGG3_0681590	chr_III:11264992 11266235	minus	1222	1071	25	125	5UTR	B	Newly identified		Armadillo-type fold
	TVAG_043010	TVAGG3_0701590	chr_III:14526955 14528343	minus	1387	1181	25	180	2	B	Newly identified		Armadillo-type fold
	TVAG_015510	TVAGG3_0731840	chr_III:19651596 19653818	plus	2222	42	25	2154	0	B	Newly identified		Leucine-rich repeat domain superfamily
	NA	TVAGG3_0732885	chr_III:20002896 20003303	plus	407	89	25	292	5UTR	B	Newly identified		Unknown
	TVAG_181660	TVAGG3_0773150	chr_III:27202233 27203363	plus	1225	119	23	1082	0	B	Newly identified		Unknown
	TVAG_089630	TVAGG3_0656270	chr_III:7056982 7058425	minus	1356	1254	25	76	2	B	Validated		Pleckstrin homology domain
	TVAG_383350	TVAGG3_0006570	chr_IV:1090844 1091604	plus	633	16	25	591	2	B	Validated		Small GTPase
	NA	TVAGG3_0073825	chr_IV:11793015 11793555	minus	566	500	23	42	2	B	Newly identified		Small GTPase superfamily, ARF/SAR type
	TVAG_203580	TVAGG3_0108840	chr_IV:16861420 16862831	minus	1347	1158	25	163	2	B	Validated		Armadillo-type fold
	NA	TVAGG3_0124245	chr_IV:18354136 18354685	minus	549	399	25	124	1	B	Newly identified		Unknown
	TVAG_221190	TVAGG3_0143860	chr_IV:21863062 21863235	plus	1373	170	25	1177	5UTR	B	Newly identified		Unknown
	TVAG_019780	TVAGG3_0185960	chr_IV:28688860 28690169	plus	1288	134	25	1128	2	B	Newly identified		Unknown
	TVAG_412940	TVAGG3_0002250	chr_IV:405374 406794	minus	1363	1189	25	148	2	B	Newly identified		Unknown
	TVAG_043580	TVAGG3_0032670	chr_IV:5012103 5012787	minus	684	639	25	19	2	B	Validated		MOB kinase activator family
	TVAG_001620	TVAGG3_0315850	chr_V:11080102 11081214	minus	1011	910	23	77	2	B	Newly identified		Unknown
	TVAG_078330	TVAGG3_0388310	chr_V:23240212 23240875	plus	449	88	24	336	0	B	Newly identified		Unknown
	NA	TVAGG3_0420590	chr_V:28668158 28668545	plus	387	29	25	332	0	B	Newly identified		LSM domain superfamily
	TVAG_242770	TVAGG3_0283200	chr_V:5467798 5469128	minus	1287	1170	25	91	2	B	Validated		Armadillo-type fold
	TVAG_269270	TVAGG3_0841800	chr_VI:10747290 10748579	plus	1220	105	25	1089	5UTR	B	Validated		Armadillo-type fold
	T. stableri BTPI3
	Gene ID	Coordinates	Strand	Transcript_length	exon_1	exon_2	exon_3	intron_1	intron_2	intron_phase	Type	Functional_annotation	Tvag_G3 conserved	Dn/Ds
	TsBTPI-3_004276	PGA_scaffold0:9564354-9564750	minus	344	108	54	182	28	25	1	B	Hypothetical protein	No	N/A
	TsBTPI-3_002403	PGA_scaffold0:5540244-5540636	plus	342	26	76	240	25	26	0	B	Yos1-like	No	N/A
	TsBTPI-3_017191	PGA_scaffold2:2066462-2066876	minus	366	80	73	213	25	24	0	B	Hypothetical protein	No	N/A
	TsBTPI-3_017777	PGA_scaffold2:3314659-3315478	plus	795	96	699	NA	25	NA	0	B	Ankyrin repeat	No	N/A
	TsBTPI-3_017899	PGA_scaffold2:3586622-3587060	minus	414	96	318	NA	25	NA	1	B	Zinc finger, CCHC-type	No	N/A
	TsBTPI-3_018409	PGA_scaffold2:4772220-4773890	plus	1577	452	1125	NA	94	NA	0	A	Poly(A) polymerase, central domain	Yes	5.14
	TsBTPI-3_018588	PGA_scaffold2:5128580-5129596	plus	994	90	904	NA	23	NA	2	B	Hypothetical protein	Yes	1.11
	TsBTPI-3_018792	PGA_scaffold2:5620876-5621557	minus	657	33	624	NA	25	NA	1	B	Small GTPase	No	N/A
	TsBTPI-3_019098	PGA_scaffold2:6367262-6368413	minus	1075	441	634	NA	77	NA	0	A	FCP1 homology domain	Yes	0.03
	TsBTPI-3_019989	PGA_scaffold2:8480878-8482240	plus	1338	143	1195	NA	25	NA	2	B	Armadillo-type fold	Yes	0.14
	TsBTPI-3_020003	PGA_scaffold2:8518309-8519660	minus	1327	990	337	NA	25	NA	1	B	Hypothetical protein	No	N/A
	TsBTPI-3_020256	PGA_scaffold2:9043847-9044332	minus	462	100	362	NA	24	NA	0	B	LSM domain, eukaryotic/archaea-type	No	N/A
	TsBTPI-3_020389	PGA_scaffold2:9374230-9374743	minus	489	127	362	NA	25	NA	1	B	Hypothetical protein	Yes	1.91
	TsBTPI-3_021003	PGA_scaffold2:10809724-10814574	minus	4768	393	4375	NA	83	NA	2	A	Hypothetical protein	Yes	N/A
	TsBTPI-3_021070	PGA_scaffold2:10968856-10969853	plus	897	348	549	NA	101	NA	2	A	Transcription-initiator DNA-binding domain IBD	Yes	2.97
	TsBTPI-3_021701	PGA_scaffold2:12341373-12341847	minus	450	66	384	NA	25	NA	0	B	Histone chaperone ASF1-like	No	N/A
	TsBTPI-3_021944	PGA_scaffold2:12964821-12966552	minus	1544	617	927	NA	188	NA	0	A	Protein kinase domain	Yes	4.43
	TsBTPI-3_021978	PGA_scaffold2:13026048-13026539	plus	468	64	404	NA	24	NA	1	B	Hypothetical protein	No	N/A
	TsBTPI-3_022038	PGA_scaffold2:13145243-13145882	plus	615	82	533	NA	25	NA	5_UTR	B	Hypothetical protein	No	N/A
	TsBTPI-3_022254	PGA_scaffold2:13698375-13698771	minus	373	100	273	NA	24	NA	0	B	Dynein light chain Tctex-1 like	Yes	0.02
	TsBTPI-3_022855	PGA_scaffold3:511982-512986	plus	937	318	619	NA	68	NA	0	A	FCP1 homology domain	Yes	1.01
	TsBTPI-3_023125	PGA_scaffold3:1122297-1123963	minus	1643	22	1621	NA	24	NA	1	B	Hypothetical protein	No	N/A
	TsBTPI-3_023364	PGA_scaffold3:1620737-1621856	plus	1037	561	476	NA	83	NA	2	A	Palmitoyltransferase, DHHC domain	Yes	0.97
	TsBTPI-3_023670	PGA_scaffold3:2206799-2208215	plus	1392	299	1093	NA	25	NA	5_UTR	B	Armadillo-type fold	Yes	3.83
	TsBTPI-3_023704	PGA_scaffold3:2281996-2283333	minus	1313	179	1134	NA	25	NA	2	B	Armadillo-type fold	Yes	0.03
	TsBTPI-3_024213	PGA_scaffold3:3535837-3538081	minus	2220	25	2195	NA	25	NA	5_UTR	B	Leucine-rich repeat domain superfamily	Yes	0.09
	TsBTPI-3_024237	PGA_scaffold3:3580031-3580362	plus	307	95	212	NA	25	NA	1	B	Zinc finger, CCHC-type superfamily	Yes	1.2
	TsBTPI-3_002388	PGA_scaffold0:5510512-5512015	minus	1437	826	611	NA	67	NA	1	A	Hypothetical protein	Yes	0.11
	TsBTPI-3_026750	PGA_scaffold3:9078809-9080114	plus	1283	148	1135	NA	23	NA	2	B	Hypothetical protein	Yes	1.56
	TsBTPI-3_026874	PGA_scaffold3:9364356-9365783	minus	1334	312	1022	NA	94	NA	0	A	Protein kinase domain	Yes	0.05
	TsBTPI-3_002436	PGA_scaffold0:5608579-5609538	minus	935	116	819	NA	25	NA	0	B	Ankyrin repeat-containing domain	Yes	1.74
	TsBTPI-3_027650	PGA_scaffold4:1310233-1311951	minus	1663	385	1278	NA	56	NA	0	A	Ankyrin repeat-containing domain	Yes	0.13
	TsBTPI-3_027392	PGA_scaffold4:663491-664194	minus	679	26	653	NA	25	NA	2	B	Small GTPase	Yes	0.04
	TsBTPI-3_027679	PGA_scaffold4:1389089-1389823	minus	710	31	679	NA	25	NA	2	B	MOB kinase activator family	Yes	0.06
	TsBTPI-3_027728	PGA_scaffold4:1755618-1757239	minus	1507	611	896	NA	115	NA	0	A	Protein kinase, ATP binding site	Yes	1.3
	TsBTPI-3_000458	PGA_scaffold0:965690-967674	plus	1867	536	1331	NA	118	NA	0	A	Arf GTPase activating protein	Yes	1.48
	TsBTPI-3_028438	PGA_scaffold4:3346836-3347481	plus	621	99	522	NA	25	NA	5_UTR	B	Ankyrin repeat	Yes	2
	TsBTPI-3_028697	PGA_scaffold4:3969603-3971264	minus	1547	600	947	NA	115	NA	0	A	Protein kinase domain	Yes	2.13
	TsBTPI-3_028711	PGA_scaffold4:3992037-3992931	minus	870	102	768	NA	25	NA	0	B	Ankyrin repeat-containing domain	No	N/A
	TsBTPI-3_028778	PGA_scaffold4:4635791-4637203	minus	1388	176	1212	NA	25	NA	2	B	Armadillo-type fold	Yes	0.1
	TsBTPI-3_029097	PGA_scaffold4:4883447-4884701	plus	1230	104	1126	NA	25	NA	5_UTR	B	Ankyrin repeat-containing domain	No	N/A
	TsBTPI-3_029944	PGA_scaffold4:6788581-6789867	plus	1262	132	1130	NA	25	NA	2	B	Hypothetical protein	Yes	1.93
	TsBTPI-3_030199	PGA_scaffold4:7456879-7458316	plus	1357	448	909	NA	81	NA	2	A	TAF6, C-terminal HEAT repeat domain	Yes	0.36
	TsBTPI-3_031347	PGA_scaffold5:1457226-1457879	plus	629	324	305	NA	25	NA	2	B	RNA recognition motif domain	No	N/A
	TsBTPI-3_031655	PGA_scaffold5:2164975-2166663	plus	1615	663	952	NA	74	NA	0	A	P-loop containing nucleoside triphosphate hydrolase	Yes	0.02
	TsBTPI-3_002854	PGA_scaffold0:6488213-6488641	plus	404	67	337	NA	25	NA	0	B	Dynein light chain Tctex-1 like	Yes	0.03
	TsBTPI-3_031941	PGA_scaffold5:2751058-2752806	plus	1681	344	1337	NA	68	NA	0	A	Protein kinase domain	Yes	0.17
	TsBTPI-3_032353	PGA_scaffold5:3814124-3815441	minus	1259	291	968	NA	59	NA	0	A	Protein kinase domain	Yes	0.14
	TsBTPI-3_002947	PGA_scaffold0:6694490-6694972	plus	458	155	303	NA	25	NA	0	B	Hypothetical protein	No	N/A
	TsBTPI-3_003341	PGA_scaffold0:7501424-7501952	plus	504	122	382	NA	25	NA	1	B	LSM domain, eukaryotic/archaea-type	Yes	0.78
	TsBTPI-3_003530	PGA_scaffold0:7946364-7946840	plus	452	90	362	NA	25	NA	2	B	Hypothetical protein	No	N/A
	TsBTPI-3_003967	PGA_scaffold0:8785273-8786490	plus	1150	508	642	NA	68	NA	1	A	Protein kinase domain	Yes	0.06
	TsBTPI-3_004097	PGA_scaffold0:9111042-9111851	plus	785	114	671	NA	25	NA	0	B	Ankyrin repeat	No	N/A
	TsBTPI-3_004123	PGA_scaffold0:9226315-9228351	plus	1906	556	1350	NA	131	NA	0	A	Arf GTPase activating protein	Yes	3.17
	TsBTPI-3_000630	PGA_scaffold0:1352416-1354532	minus	2092	22	2070	NA	25	NA	5_UTR	B	Leucine-rich repeat domain superfamily	No	N/A
	TsBTPI-3_004538	PGA_scaffold0:10199411-10201586	minus	2151	28	2123	NA	25	NA	1	B	Leucine-rich repeat domain superfamily	No	N/A
	TsBTPI-3_004552	PGA_scaffold0:10233313-10233736	minus	401	83	318	NA	23	NA	2	B	Hypothetical protein	No	N/A
	TsBTPI-3_005685	PGA_scaffold0:12912604-12913449	plus	821	101	720	NA	25	NA	0	B	Ankyrin repeat-containing domain	No	N/A
	TsBTPI-3_006108	PGA_scaffold0:13838705-13839977	minus	1201	263	938	NA	72	NA	5_UTR	A	Protein kinase domain	Yes	N/A
	TsBTPI-3_006167	PGA_scaffold0:13975461-13975928	plus	444	91	353	NA	24	NA	1	B	Hypothetical protein	Yes	1.57
	TsBTPI-3_006254	PGA_scaffold0:14163228-14164466	plus	1167	117	1050	NA	72	NA	5_UTR	A	Ankyrin repeat-containing domain	No	N/A
	TsBTPI-3_006724	PGA_scaffold0:15347221-15348691	plus	1446	296	1150	NA	25	NA	2	B	Armadillo-type fold	Yes	1.61
	TsBTPI-3_006803	PGA_scaffold0:15651212-15652639	plus	1325	307	1018	NA	103	NA	0	A	Protein kinase domain	Yes	0.08
	TsBTPI-3_007241	PGA_scaffold0:16652771-16653883	plus	1043	467	576	NA	70	NA	0	A	FCP1 homology domain	Yes	0.06
	TsBTPI-3_007789	PGA_scaffold0:17756871-17757606	plus	623	497	126	NA	113	NA	0	A	Hypothetical protein	No	N/A
	TsBTPI-3_007814	PGA_scaffold0:17803866-17804259	plus	369	139	230	NA	25	NA	1	B	PLAC8 motif-containing protein	No	N/A
	TsBTPI-3_009259	PGA_scaffold1:2483062-2485446	plus	2189	1182	1007	NA	196	NA	1	A	Protein kinase domain	Yes	0.08
	TsBTPI-3_009647	PGA_scaffold1:3388346-3389135	plus	727	279	448	NA	63	NA	2	A	Transcription-initiator DNA-binding domain IBD	Yes	0.05
	TsBTPI-3_009705	PGA_scaffold1:3516933-3517937	plus	921	565	356	NA	84	NA	1	A	Protein kinase domain	No	N/A
	TsBTPI-3_010040	PGA_scaffold1:4089444-4090871	plus	1403	173	1230	NA	25	NA	2	B	Hypothetical protein	Yes	2.03
	TsBTPI-3_001136	PGA_scaffold0:2473376-2474848	minus	1372	547	825	NA	101	NA	1	A	Protein kinase domain	Yes	0.08
	TsBTPI-3_010330	PGA_scaffold1:4781190-4783694	minus	2378	571	1807	NA	127	NA	0	A	Pleckstrin homology domain	Yes	0.08
	TsBTPI-3_010401	PGA_scaffold1:4953946-4955352	minus	1305	434	871	NA	102	NA	2	A	TAF6, C-terminal HEAT repeat domain	Yes	1.54
	TsBTPI-3_010431	PGA_scaffold1:5036799-5037619	plus	740	363	377	NA	81	NA	1	A	RNA-BINDING ASCH DOMAIN PROTEIN	Yes	3.02
	TsBTPI-3_010568	PGA_scaffold1:5367781-5368391	minus	586	97	489	NA	25	NA	1	B	Hypothetical protein	No	N/A
	TsBTPI-3_010676	PGA_scaffold1:5611076-5612473	minus	1374	138	1236	NA	24	NA	2	B	Hypothetical protein	No	N/A
	TsBTPI-3_011631	PGA_scaffold1:7619943-7620272	minus	305	71	234	NA	25	NA	1	B	Associate of Myc 1	No	N/A
	TsBTPI-3_011789	PGA_scaffold1:7952621-7954625	minus	1944	417	1527	NA	61	NA	0	A	Hypothetical protein	Yes	0.99
	TsBTPI-3_011896	PGA_scaffold1:8194654-8197349	minus	2672	35	2637	NA	24	NA	5_UTR	B	Leucine-rich repeat domain superfamily	No	N/A
	TsBTPI-3_016166	PGA_scaffold1:16034124-16034694	minus	548	38	510	NA	23	NA	2	B	Small GTPase superfamily, ARF/SAR type	Yes	N/A
	TsBTPI-3_016930	PGA_scaffold2:1482487-1484006	plus	1496	60	1436	NA	24	NA	5_UTR	B	Protein phosphatase 2A, regulatory B subunit, B56	No	N/A

### Sheet: S3 Table
	T. vaginalis G3
	chrom	start	end	strand	status	intron length	sequence	Type	Remarks
1	chr_I	197323	197429	+	No RNAseq evidence	107	GTATGTATCCACAATAATCGGGACTGAAGACATCTGAGAACCTCACTGAAGAATGAGGAAAACTTAGCTCGTCAGACCCAAACTTTATCTTTACAACTAACACACAG	A
2	chr_I	6200488	6200619	+	No RNAseq evidence	132	GTATGTACTAATAAAGGTTCTTATTAATATGCTATGGGGATAAAGATGAGTCTTGCTGTCATTGATGATAACAACGCACTTTTGCTGAGCATATTAAAAGAACCTATTTAAAAAAACAAAACTAACACACAG	A
3	chr_I	21965660	21965788	-	No RNAseq evidence	129	GTATGTATTAGTAACTTCTGGCTTGGAAGATAACAATTCTTTTCGCAGTTATAGCTCTGACCCTTATGGCAGGATAATGGCGATAAAAATTGATCTGAGCCTCAATTTAAAACAACAACTAACACACAG	A
4	chr_II	2130157	2130256	+	No RNAseq evidence	100	GTATGTATTCTCTCGCAGTGACGATCTAAAGTTTGGGACATCTGAATATGATGACTAAACTTAGCCGAGCACTCAATTTAAACAAACAACTAACACACAG	A
5	chr_II	15412684	15412786	-	No RNAseq evidence	103	GTATGTATTAACTGGGGAAGATGAGTTTCTCATAGCTCTCTGAGTACAAGAGGAGAAAGTGCGCCTGACCCCAACCTTCTTTTTCAAAAATACTAACACACAG	A
6	chr_II	20930438	20930572	-	No RNAseq evidence	135	GTATGTATTCATAATTGTTCAAAAAATGAGCTACGAAGAAATTTACCAACGGCCATCTGCTTATACTGATGAATGTTGCAACCACAACAGAGCTCATTTTGAACAATTTTTTCTTTAAAAAAAACTAACACACAG	A
7	chr_III	12529764	12529870	+	No RNAseq evidence	107	GTATGTATTCACCAACTGCGATGATGAGAATTCCTCTCGTTCAACATCTTCGTGTCGAGATTATTCTTAATCACTAGCACCCTTTTTATTTCAATACTAACACACAG	A
8	chr_IV	12038606	12038716	-	No RNAseq evidence	111	GTATGTATCTCCTTGTTCGATGAGGATTACCCCGACGGGCGGTCTGAAATATGACGATAGTCGGAAATCTGAGAATCATCGGAACCTTTTTTTTAAAAAACTAACACACAG	A
9	chr_IV	24249361	24249464	-	No RNAseq evidence	104	GTATGTATTGAACATGGCGCTGAAGATAATTTAGGATCTGTTCTGATTAGGATGATACTTTTTATCCGAGCCGCCTTAATTTTTCAAAACAAACTAACACACAG	A
10	chr_IV	24278507	24278610	-	No RNAseq evidence	104	GTATGTATTGAACATGGCGCTGAAGATAATTTAGGATCTGTTCTGATTAGGATGATACTTTTTATCCGAGCCGCCTTAATTTTTCAAAACAAACTAACACACAG	A
11	chr_IV	33733092	33733204	+	No RNAseq evidence	113	GTATGTATTGCTTGCTTTGCCTCTGAAGATATTTTCAGCCTTGTCTGATTTTAAGATGACAAGAACCTATCCGAGGCGGCTTAACTTTTATTTTAAACAAAACTAACACACAG	A
12	chr_IV	39663593	39663696	-	No RNAseq evidence	104	GTATGTATTAAACTTGGCGCTGAAGATAATTTAGGATCTGTTCTGATTAGGATGATACTTTTTATCCGAGCCGCCTTGGTTTTTCAAAACAAACTAACACACAG	A
13	chr_V	19710309	19710418	-	No RNAseq evidence	110	GTATGTATCTCCTTTTTCGATGAGGATTACCCCGACGGGCGGTCTGAAATATGACGATAGTCGGAAATCTGAGAATCATCGGAACAATTTTTTTAAAAACTAACACACAG	A
14	chr_VI	19990330	19990433	+	No RNAseq evidence	104	GTATGTAATCTTTCGCGAGCTTGGAGGATACAATAAGGGTCATCTGATTTTAATGATGACATTTTTGTCTGAGCTCGACAGTTAAAAACAAAACTAACACACAG	A
15	chr_II	6862534	6862648	+	Not assembled, Low coverage	115	GTATGTATATTTAATCTTCAAATGGCTATGGTGATAAAACGGACCTGTTCTGAAAAGGATGATTCGACCCATCTGAGCCTTTTGAAGACAAATTTAAAAACAAACTAACACACAG	A
16	chr_VI	7173298	7173427	+	Not assembled, Low coverage	130	GTATGTATTTAGAGTGTTTTGGTCTTAGCTGTGACGATATTAAATGCACCACCTAGCTGATTTACAGATGATTGCATTTATCTGAGCGCTAAGATCAAAAATATAAATTTAAAATAAAACTAACACACAG	A
17	chr_V	6794930	6795042	-	Not assembled, Low coverage	113	GTATGTATTAATTAATGCGGCTCTGAAGACCATTCCTCTCGTCAGATATCAACATGTTGATACTTTTGAGATATCTGAGCCGCTTTTTTTTAAAATAATTTACTAACACACAG	A
18	chr_IV	5931296	5931425	+	Not assembled, Low coverage	130	GTATGTATTTTACCGTTAGAGTGATTGCTTAGCTTTGAAGATCACAATCCAGCTCATCTGAATTATGATGAAGGAACATCCGAGCTCAACACTCTAACAAAAAAATTTAAACAAAAAAACTAACACACAG	A
19	chr_I	20320422	20320446	-	Not assembled, Low coverage	25	GTTCATTTTATTTTCTAACAAACAG	B
20	chr_II	5367590	5367613	-	Not assembled, Low coverage	24	GTATGTTTTTATTTCTAACAACAG	B
21	chr_III	10202012	10202035	-	Not assembled, Low coverage	24	GTACATTTTCTTTTCTTACATCAG	B	Overlaps TVAG_0675790
22	chr_III	13169290	13169313	+	Not assembled, Low coverage	24	GTATATTTTAAATTCTAACAACAG	B
23	chr_III	16581257	16581281	+	Not assembled, Low coverage	25	GTATATCTTTGTTTCTAACAAACAG	B
24	chr_III	16620855	16620879	+	Not assembled, Low coverage	25	GTATATCTTTGTTTCTAACAAACAG	B
25	chr_III	16641708	16641732	+	Not assembled, Low coverage	25	GTATATCTTTGTTTCTAACAAACAG	B	near TVAG_0714470
26	chr_III	16655376	16655400	+	Not assembled, Low coverage	25	GTATATCTTTGTTTCTAACAAACAG	B	near TVAG_0714580
27	chr_III	7875068	7875152	+	Not assembled, Low coverage	85	GTTTCGAATGGTGTATTTGAGAAAGTTTCAAATATTGTATCAACAGGCGTTTCAACTGCAGTTGAGAATGGAGTGTCAACAGCAG	A	Overlaps TVAG_0661410
28	chr_IV	4716090	4716114	-	Not assembled, Low coverage	25	GTTCTTTTTATATTCTAACAAACAG	B
29	chr_IV	4834504	4834528	+	Not assembled, Low coverage	25	GTTCTTTTTATATTCTAACAAACAG	B	Overlaps TVAG_0031580
30	chr_V	14070807	14070831	+	Not assembled, Low coverage	25	GTACAGCTTTATTTTCTAACATCAG	B	Overlaps TVAG_0333770
31	chr_V	15496744	15496941	+	Not assembled, Low coverage	198	GTAGTAACAGCAAAGAAACAGCCGAAATTCTTATTTCGCATGGTGCTGATATTAATGCCAAAGATAATGATGGATGGTCAGTCCTTCATATAGCTGCACTTAATAACAGCAAAGAAACAGCCGAAATTCTTATTTCGCATGGTGCTGATATTAATGCCAAAGATAATGATGGATGGTCAGTTCTTCATTCTGCAGCAG	A	Overlaps TVAG_0341690
32	chr_V	5435392	5435416	+	Not assembled, Low coverage	25	GTTTTGTTTTAATTCTAACAAACAG	B
33	chr_V	6795320	6795346	+	Not assembled, Low coverage	27	GTATGTTTTTAGTTTTCTAACAATCAG	B	Overlaps TVAG_0290750
34	chr_V	7011495	7011518	-	Not assembled, Low coverage	24	GTATAATTTTATTTCTAACATCAG	B	Overlaps TVAG_0292070
	T.stableri BTPI3
	chrom	start	end	strand	status	intron length	sequence	Type	Remarks
1	PGA_scaffold2	6665633	6665657	+	Not assembled, Low coverage	25	GTATAGTTTTGATTCTAACAAACAG	B
2	PGA_scaffold2	6742230	6742253	+	No SJ reads	24	GTATATATTTATTTCTAACATCAG	B
3	PGA_scaffold2	882069	882096	-	No SJ reads	28	GTATGGAAGTTATTTTATTCTAACACAG	B	Overlaps TsBTPI-3_016662
4	PGA_scaffold4	6332797	6332907	-	Not assembled, Low coverage	111	GTATGTACACTTACTGGAGGTGAAGAGTTTACACGACGGTCTGCTGAACAATGCTGAATATCGTGTCTCAGATCCCCAATTTAAGAAAAAAAAACAATTTCTAACACTCAG	A
5	PGA_scaffold5	671118	671228	-	No SJ reads	111	GTATGTATCTCCTTTTTCGATGAGGATTACCCCGACGGGCGGTCTGAAATATGACGATAGTCGGTATCTGAGAATCATCGGAACAATTTTTTTTAAAAAACTAACACACAG	A	Overlaps TsBTPI-3_031006
6	PGA_scaffold0	781441	781544	-	No SJ reads	104	GTATGTAATATTAAGTGAGCTTGGAGGATACAATAAGGGTCATCTGATTTTAATGATGACATTTTTGTCTGAGCTCGACATTTTAAAACAAAACTAACACACAG	A	Overlaps TsBTPI-3_000365
7	PGA_scaffold1	4925774	4925874	+	No SJ reads	101	GTATGTATCTTTAAACGCGCTGATGAAACTTTCTTTCCCCGTCTGAATTTGATGACTAAAGGTTTCTGAGCGCATCAGTTTTAAATTATACTAACACACAG	A	Overlaps TsBTPI-3_010388
8	PGA_scaffold1	6212171	6212307	+	Not assembled, Low coverage	137	GTATGTATTCAGTTTTGTTCAAAAAATGAGCTACGAAGAAATTTACCAACGGCCATCTGTTTATACTGATGAATGTTGCAACCACAACAGAGCTCTTTTTGAACAATATTTTTTAAAAAAATAAAACTAACACACAG	A
9	PGA_scaffold2	3257243	3257345	-	Not assembled, Low coverage	103	GTATGTATTAACTGGGGAAGATGAGTTTCTCATAGCTCTCTGAGTTCAAGAGGAGAAAGTGCGCCTGACCCCAACCTTATTTTTCAACATTACTAACACACAG	A
10	PGA_scaffold2	1881075	1881189	-	Not assembled, Low coverage	115	GTATGTATTATTCATCTTCAAATGGCTGTGGTGATAAAACGGACCTGTTCTGAAAAGGATGATTCGACTTATCTGAGCTTTTTGAAGACAAATTTAAAAACAAACTAACACACAG	A
11	PGA_scaffold2	13594682	13594803	-	No SJ reads	122	GTATGTACCAAATATACTTTGGTTCGCTTTGATGAGCTCAAACTCAGCTCACTCTGATTATGCTGATATGAGCATCTGAGCGCCTCCAAAATATATATTTAAAAAAAATTACTAACACACAG	A
12	PGA_scaffold2	14329091	14329198	+	Not assembled, Low coverage	108	GTATGTATCCACAAAAAATCGGGACTGAAGACATCTGAGAACCTCACTGAAGAATGAGGAAAACTTAGCTCGTCAGACCCAAACTTTAAATTTACAACTAACACACAG	A
13	PGA_scaffold2	14462532	14462653	-	No RNAseq evidence	122	GTATGTACCAAATATACTTTGGTTCGCTTTGATGAGCTCAAACTCAGCTCACTCTGATTATGCTGATATGAGCATCTGAGCGCCTCCAAAATATATATTTAAAAAAAATTACTAACACACAG	A	Overlaps TsBTPI-3_022602
14	PGA_scaffold3	1283706	1283812	-	Not assembled, Low coverage	107	GTATGTATTCACAAACTGCGATGATGAGAATTCCTCTCGTTCAACATCTTCGTGTCGAGATTATTCTTAATCACTAGCACCCTTTTTATTTCAATACTAACACACAG	A
15	PGA_scaffold3	7598847	7598978	+	Not assembled, Low coverage	132	GTATGTATTTAAAGTATTTTTGATCTTAGCTGTGACGATATTAAATGCACCACCTAGCTGATTTGCCGATGATTGCATTTGTCTGAGCGCTAAGATCAAAAATATAAATTTAAAAAAAAAACTAACACACAG	A
16	PGA_scaffold4	1941392	1941519	-	No SJ reads	128	GTATGTATTTAATCGTTAGAGTGATTGTTTAGCTTTGAAGATCACAATCCAGCTCATCTGAATTATGATGAAGGAACATCCGAGCTCAACACTCTAACAAAAAAATTAAACAAAAAACTAACACACAG	A	Overlaps TsBTPI-3_027810
17	PGA_scaffold4	2841958	2842086	+	Not assembled, Low coverage	129	GTATGTACGAATAAGAGTTCTTATTAATATGCTATGGGGATAAAGATGAGTCTTGCTGTCTTTGATGATAACAACGCACTTTTGCTGAGCATATTAAAAGAACCAATTAAAAAAAAAACTAACACACAG	A
18	PGA_scaffold4	8094144	8094250	+	Not assembled, Low coverage	107	GTATGTATAATTATTAATGGCGTTGAAGATAATTTAGGATCTGTTCTGATTAGGATGATACTTTTTATCCGAGCCATAATCAATTTTCAAAACAAACTAACACACAG	A
19	PGA_scaffold5	872325	872452	+	Not assembled, Low coverage	128	GTATGTATTATTAATTCTGGCTTGGAAGATAACAATTCTTTTCGCAGTTATAGCTCTGACCCTTATGGCAGGATAATGGCGATAAAAGTTGATCTGAGCCGCAGTTTATATCAACAACTAACACACAG	A
20	PGA_scaffold5	1942855	1942983	-	No SJ reads	129	GTATGTATTAGTAACTTCTGGCTTGGAAGATAACAATTCTTTTCGCAGTTATAGCTCTGACCCTTATGGCAGGATAATGGCGATAAAAATTGATCTGAGCCACAATTTAAAACAACAACTAACACACAG	A	Overlaps TsBTPI-3_031561
